# Novel Comparison of Evaluation Metrics for Gene Ontology Classifiers Reveals Drastic Performance Differences

**DOI:** 10.1101/427096

**Authors:** Ilya Plyusnin, Liisa Holm, Petri Törönen

## Abstract

Automated protein annotation using the Gene Ontology (GO) plays an important role in the biosciences. Evaluation has always been considered central to developing novel annotation methods, but little attention has been paid to the evaluation metrics themselves. Evaluation metrics define how well an annotation method performs and allows for them to be ranked against one another. Unfortunately, most of these metrics were adopted from the machine learning literature without establishing whether they were appropriate for GO annotations.

We propose a novel approach for comparing GO evaluation metrics called *Artificial Dilution Series* (ADS). Our approach uses existing annotation data to generate a series of annotation sets with different levels of correctness (referred to as their signal level). We calculate the evaluation metric being tested for each annotation set in the series, allowing us to identify whether it can separate different signal levels. Finally, we contrast these results with several *false positive annotation sets*, which are designed to expose systematic weaknesses in GO assessment.

We compared 37 evaluation metrics for GO annotation using ADS and identified drastic differences between metrics. We show that some metrics struggle to differentiate between different signal levels, while others give erroneously high scores to the false positive data sets. Based on our findings, we provide guidelines on which evaluation metrics perform well with the Gene Ontology and propose improvements to several well-known evaluation metrics. In general, we argue that evaluation metrics should be tested for their performance and we provide software for this purpose (https://bitbucket.org/plyusnin/ads/). ADS is applicable to other areas of science where the evaluation of prediction results is non-trivial.

**Author Summary:** In the biosciences, predictive methods are becoming increasingly necessary as novel sequences are generated at an ever-increasing rate. The volume of sequence data necessitates Automated Function Prediction (AFP) as manual curation is often impossible. Unfortunately, selecting the best AFP method is complicated by researchers using different evaluation metrics. Furthermore, many commonly-used metrics can give misleading results. We argue that the use of poor metrics in AFP evaluation is a result of the lack of methods to benchmark the metrics themselves. We propose an approach called Artificial Dilution Series (ADS). ADS uses existing data sets to generate multiple artificial AFP results, where each result has a controlled error rate. We use ADS to understand whether different metrics can distinguish between results with known quantities of error. Our results highlight dramatic differences in performance between evaluation metrics.
