## Supplementary Table 3 for "Novel Comparison of Evaluation Metrics for Gene Ontology Classifiers Reveals Drastic Performance Differences"

### Sheet: Sheet1
				GO classes per gene (no propagation to parents)								GO classes per gene (after propagation to parents)
	dataset	Gene-GO pairs	Number of genes	0	0.05	0.25	0.5	0.75	0.95	1	mean	0	0.05	0.25	0.5	0.75	0.95	1	mean
	CAFA2012	7092	823	1	1	4	7	11	21	65	8.61725	3	3	36	64	100	180	534	74.6902
	Uniprot 1000	4322	1000	1	1	2	3	5	12	44	4.322	2	7	20	41	65	107.05	317	46.884
	MouseFunc	45035	1634	1	4	10	17	34	85	269	27.5612	2	33	79	134	232.75	470.35	989	178.474
				Genes per GO class (after propagation)
dataset	Unique GO classes	Prop. annotations	Non-zero proportion	0	0.05	0.25	0.5	0.75	0.95	1	mean
CAFA2012	6414	61470	0.0116449	1	1	1	2	5	36	751	9.58372
Uniprot 1000	5138	46884	0.00912495	1	1	1	2	4	31	841	9.12495
MouseFunc	13691	291627	0.0130359	1	1	1	3	9	83	1595	21.3006
		Prop. annotations: Number of GO class annotations in the data after propagation to parents
		Non-zero proportion: Proportion of full gene-GO matrix with some annotation in it
		Number of genes is the number of rows in the data matrix
		Unique GO classes is the number of columns in the data matrix
