## Supplementary Table 4 for "Novel Comparison of Evaluation Metrics for Gene Ontology Classifiers Reveals Drastic Performance Differences"

RC uniprot.1000	RC cafa2012	RC mouseFunc	FPS uniprot.1000	FPS cafa2012	FPS mouseFunc
US AUCROC	0.958011901411	0.94596908924096	0.920988427444098	1	0.975638916547802	0.845793749085076
GC AUCROC	0.959600070667515	0.950663768875759	0.938063950070928	1	1	0.847434478057426
TC AUCROC	0.970125062070712	0.962103647070948	0.936277835790527	0.0214486209036969	0.00810704304069876	0.0000219999999999665
US AUCPR	0.988476696503847	0.986451232092593	0.981877572191376	0.442122382672948	0.381463706220088	0.285135928402462
GC AUCPR	0.981866006576153	0.982285657096434	0.982610769073811	0.430509815535977	0.42081748888853	0.391675515607661
TC AUCPR	0.988702919567863	0.986271085636601	0.977555167563989	0.140029372251445	0.151837299265448	0.294092398918856
Fmax	0.987126782207453	0.986052313468022	0.985486307962884	0.357619986853637	0.309375690252224	0.223819410302805
ic Smin1	0.985003510460932	0.984402165407677	0.982541447757372	0.229924166452576	0.193629143835024	0.112443868378004
ic Smin2	0.985673099257987	0.984832974101855	0.981860986219565	0.282234069473801	0.194554903927525	0.0680888881835007
ic SimGIC	0.969418509128655	0.971407108659186	0.975884242754696	0.161454968263106	0.157848582414876	0.105097895050028
ic SimGIC2	0.977693424641799	0.975942550163485	0.972920466068455	0.160528070566666	0.128623132950824	0.0529320946650572
ic2 Smin1	0.989002016437442	0.988598992203765	0.987139384001421	0.245428668925586	0.220657222563058	0.124372354393241
ic2 Smin2	0.989396145815525	0.988454153534223	0.98641495075332	0.27407157672538	0.191185913361866	0.0545554204142157
ic2 SimGIC	0.978582423528272	0.98025911096564	0.982534581584124	0.188404161575887	0.178264145987424	0.113479437315191
ic2 SimGIC2	0.984002084066439	0.983092728711357	0.980864082101816	0.184020387524488	0.151428499981668	0.0621407596601329
US Jacc	0.985843708300981	0.98456358107671	0.981807821497996	0.265464970991393	0.179295940869372	0.070420855680028
GC Jacc	0.961811917707029	0.980898698257891	0.983717227588849	0.225297061310052	0.197953512443764	0.14655628911629
Resnik A	0.933223237660621	0.827976878278405	0.795291487990213	0	0	0.0000219999999999665
Resnik B	0.970106679795229	0.961599363426655	0.949020700379493	0.844712650189343	0.777510432269731	0.64717556045771
Resnik C	0.820385607419633	0.811705504191147	0.673240850528782	0	0	0.0000219999999999665
Resnik D	0.905333408327887	0.819846394036699	0.812218915284288	0.423081086693616	0.324520386581778	0.319104085609301
Resnik E	0.974497652523887	0.969416835645046	0.960093966635265	0.0300946278822911	0.0581583949561828	0.0540917045348613
Resnik F	0.970167394970966	0.948427988526092	0.955629484572777	0.0368371427121627	0.0460764158202385	0.0134616638278601
Lin A	0.759558351698305	0.859045112391576	0.892765816047166	0	0	0.0000219999999999665
Lin B	0.978578147606665	0.980107350906714	0.974592622218851	0.936155297934735	0.898040576018173	0.727524508442649
Lin C	0.752825808951327	0.762704753412282	0.653957204841691	0	0	0.0000219999999999665
Lin D	0.812878486120944	0.937471192887408	0.976840460605806	0.467825454614105	0.420489339004144	0.35239135261009
Lin E	0.944909835715661	0.986511916155391	0.986128524049984	0.10930824184831	0.113641962437722	0.0763601831127213
Lin F	0.873791212390881	0.983835825845847	0.983433267213864	0.0944912215445162	0.0964006341212281	0.054939192265643
AJacc A	0.764825757436838	0.779839805017725	0.912251300901686	0	0.0116617257825011	0.0206703313894889
AJacc B	0.9528898812337	0.96288463595361	0.957942345243774	0.973668814874417	0.936001217011731	0.738338511322661
AJacc C	0.753576277632261	0.75381432554331	0.639759958545191	0	0	0.0000219999999999665
AJacc D	0.796308175157484	0.877153453721501	0.943175618395667	0.46416073638633	0.390077053107775	0.335473135159422
AJacc E	0.905368001117434	0.969217000767665	0.968973418715877	0.094902660665724	0.122189694443648	0.0691943292843718
AJacc F	0.827061172480028	0.962540014267039	0.965028168642199	0.0858470017904462	0.110890230065079	0.0635563882339624
