## Supplementary Table 5 for "Novel Comparison of Evaluation Metrics for Gene Ontology Classifiers Reveals Drastic Performance Differences"

RC uniprot.1000	RC cafa2012	RC mouseFunc	FPS uniprot.1000	FPS cafa2012	FPS mouseFunc
US AUCROC	0.930689390730141	0.916799676158086	0.877953186922146	1	1	0.917296013873924
GC AUCROC	0.933421299712969	0.92355290084704	0.903010833309898	1	1	0.916459933810531
TC AUCROC	0.948535178628476	0.940523142784304	0.904166242672489	0.025132001795274	0.0113287695726842	0.0000219999999999665
US AUCPR	0.980650492554123	0.978743707304545	0.970737664763498	0.464126845962279	0.394800002939638	0.299959153527663
GC AUCPR	0.969889056902166	0.972084686541664	0.971683237812864	0.456611244350282	0.442370754547443	0.408651386207204
TC AUCPR	0.979804383418061	0.977522231649865	0.9639619474349	0.14943612480476	0.160089890668334	0.31872973446333
Fmax	0.977707814560427	0.977151038763676	0.975020013329614	0.375724717668407	0.323793817478915	0.234159629756519
ic Smin1	0.97543570266608	0.976052058033431	0.972168804666193	0.234367699126208	0.195531026565504	0.112375565175271
ic Smin2	0.977688186988371	0.977257898669677	0.971466235054155	0.288577115373108	0.19323366174236	0.0671439228253865
ic SimGIC	0.94971553435939	0.954958185352853	0.960614172169287	0.174600497952422	0.1676226792848	0.111007718503339
ic SimGIC2	0.962066048848674	0.96168346690601	0.955723308466253	0.171427039258497	0.136096080131851	0.0584341864812109
ic2 Smin1	0.981809817167664	0.981734059444584	0.978529701400197	0.249222530790218	0.221622596190206	0.123307888873463
ic2 Smin2	0.982779847427497	0.981704898874355	0.977495347715919	0.2783694014098	0.191032550455014	0.0524268383086198
ic2 SimGIC	0.964921725014991	0.967886225795804	0.970210258019895	0.19822815847913	0.188764830922756	0.119209936771419
ic2 SimGIC2	0.972171308419983	0.971502371581437	0.966844131588695	0.194692155835997	0.15966645164873	0.067278726343743
US Jacc	0.974947338298313	0.97427416913257	0.968674860230367	0.281460359697759	0.188826931936295	0.0758461778577811
GC Jacc	0.94191215788494	0.969262176480091	0.972012016133229	0.228674143708865	0.212767111218744	0.154409575300463
Resnik A	0.906942087487691	0.805949350567535	0.75229054075621	0	0	0.0000219999999999665
Resnik B	0.95054630016279	0.939795955401249	0.920283268413368	0.87470909862071	0.855533616547645	0.7039568532635
Resnik C	0.809664271374716	0.805932803327024	0.63736087065112	0	0	0.0000219999999999665
Resnik D	0.876828773624167	0.805945077581319	0.791609992499646	0.434394714748707	0.335577620089972	0.351801177292691
Resnik E	0.956933869882562	0.949189580125106	0.930658414734869	0.0368468222466476	0.0694156096246191	0.0740052459170185
Resnik F	0.950602730568239	0.919002914771702	0.926519565063407	0.0426097405848873	0.0548184575005693	0.0261232270609331
Lin A	0.755809605750712	0.832841067767631	0.874426794646756	0	0	0.0000219999999999665
Lin B	0.967228143055736	0.969789629447113	0.959663891593122	0.979620854083448	0.956113599453178	0.785691557728353
Lin C	0.747993818289698	0.759900576055669	0.642139641303895	0	0	0.0000219999999999665
Lin D	0.799091836011014	0.917222544309905	0.964050695708038	0.470496690536164	0.428579243073222	0.373208742691302
Lin E	0.928404563838811	0.978693779807356	0.976711923801811	0.114424234381002	0.120447194674745	0.0820802882600092
Lin F	0.841087344915969	0.974603745022382	0.972171620538519	0.0983443208864697	0.102324764056643	0.0597547589998746
AJacc A	0.755218485106671	0.77325577352805	0.887490738822825	0	0.0151130759149045	0.0213775638240087
AJacc B	0.926309558673518	0.943187840106927	0.934224532573374	1	1	0.791646515717081
AJacc C	0.743558231769315	0.74552375274636	0.625633109231042	0	0	0.0000219999999999665
AJacc D	0.782144740920628	0.849140768483255	0.911842618480433	0.467225581378185	0.420169847361809	0.354027301260288
AJacc E	0.863779351250132	0.951076252430459	0.948885295535586	0.101432458330589	0.131951220589442	0.0762128829319496
AJacc F	0.810743298630573	0.941400286189077	0.943173450039279	0.0917891840124448	0.119785265183598	0.070918249668959
