## Supplementary Table 6 for "Novel Comparison of Evaluation Metrics for Gene Ontology Classifiers Reveals Drastic Performance Differences"

### Sheet: Sheet1
													Top performing metrics
	RC uniprot.1000	RC cafa2012	RC mouseFunc	FPS uniprot.1000	FPS cafa2012	FPS mouseFunc		RC Threshold	0.95				Rank correlation results			False Positive Sets
US AUCROC	0.944607	0.932241	0.900579	1	1	0.878166		FPS Threshold	0.18				UniProt	CAFA	MouseFunc	UniProt	CAFA	MouseFunc
GC AUCROC	0.946929	0.9372	0.921402	1	1	0.879359						TC AUCROC	0.95888	0.951304	0.920136	0.0231878	0.00979078	2.2e-05	(*)	RC in mouse data
TC AUCROC	0.95888	0.951304	0.920136	0.0231878	0.00979078	2.2e-05						TC AUCPR	0.984197	0.982013	0.970901	0.1444	0.155851	0.312165	(*)	FPS in mouse data
US AUCPR	0.984713	0.98291	0.976736	0.452966	0.388466	0.292359						ic SimGIC	0.959979	0.962942	0.968822	0.167576	0.164073	0.107708
GC AUCPR	0.976193	0.977252	0.977543	0.442698	0.433007	0.400042						ic SimGIC2	0.970318	0.969192	0.965071	0.165672	0.132801	0.0556557	*
TC AUCPR	0.984197	0.982013	0.970901	0.1444	0.155851	0.312165						ic2 SimGIC2	0.978559	0.977542	0.974129	0.18957	0.155665	0.0648381
Fmax	0.982804	0.981664	0.980829	0.366832	0.31786	0.228918						Resnik E	0.966468	0.958865	0.945141	0.033904	0.0643734	0.0653097	(*)	RC in mouse data
ic Smin1	0.980457	0.980537	0.977815	0.231924	0.194374	0.112394						Lin E	0.938762	0.982664	0.98161	0.111526	0.117526	0.0796504	(*)
ic Smin2	0.981868	0.981244	0.977172	0.285729	0.19408	0.0675968						Lin F	0.856206	0.979229	0.977948	0.0959706	0.100011	0.0575224		very weak RC in Uniprot
ic SimGIC	0.959979	0.962942	0.968822	0.167576	0.164073	0.107708						AJacc E	0.885511	0.960194	0.95896	0.0973184	0.126648	0.0726657		very weak RC in Uniprot
ic SimGIC2	0.970318	0.969192	0.965071	0.165672	0.132801	0.0556557						ic2 Smin1	0.985704	0.985341	0.982961	0.247313	0.221269	0.123743		Slightly weak in FPS tests
ic2 Smin1	0.985704	0.985341	0.982961	0.247313	0.221269	0.123743
ic2 Smin2	0.986325	0.985267	0.982016	0.27623	0.190676	0.0534165						Fmax	0.982804	0.981664	0.980829	0.366832	0.31786	0.228918		weak in FPS
ic2 SimGIC	0.972427	0.973953	0.976617	0.19477	0.184041	0.11673						US AUCPR	0.984713	0.98291	0.976736	0.452966	0.388466	0.292359		weak in FPS
ic2 SimGIC2	0.978559	0.977542	0.974129	0.18957	0.155665	0.0648381						US AUCROC	0.944607	0.932241	0.900579	1	1	0.878166		worst methods in FPS test
US Jacc	0.980871	0.979823	0.975891	0.273439	0.183892	0.0731285						GC AUCROC	0.946929	0.9372	0.921402	1	1	0.879359		worst methods in FPS test
GC Jacc	0.952313	0.97523	0.97842	0.226619	0.208812	0.15025						Resnik A	0.922367	0.80779	0.77165	0	0	2.2e-05		weak in RC tests
Resnik A	0.922367	0.80779	0.77165	0	0	2.2e-05						Resnik D	0.892036	0.81112	0.801245	0.427573	0.333442	0.338786		weak in all tests
Resnik B	0.961039	0.95008	0.934407	0.886155	0.817666	0.677027						Lin A	0.758286	0.840384	0.879739	0	0	2.2e-05		worst methods in RC test
Resnik C	0.815116	0.807089	0.651902	0	0	2.2e-05						Lin D	0.806071	0.926048	0.970363	0.465859	0.42505	0.363821		weak in all tests
Resnik D	0.892036	0.81112	0.801245	0.427573	0.333442	0.338786
Resnik E	0.966468	0.958865	0.945141	0.033904	0.0643734	0.0653097
Resnik F	0.961362	0.933196	0.940939	0.039727	0.0506588	0.0201649						Top performing metrics
Lin A	0.758286	0.840384	0.879739	0	0	2.2e-05							Rank correlation results			False Positive Sets
Lin B	0.974065	0.975111	0.967408	0.955659	0.928358	0.756618							UniProt	CAFA	MouseFunc	UniProt	CAFA	MouseFunc	rec	weakness
Lin C	0.751747	0.761373	0.650884	0	0	2.2e-05						TC AUCROC	0.95888	0.951304	0.920136	0.0231878	0.00979078	2.2e-05	(*)	RC in mouse data
Lin D	0.806071	0.926048	0.970363	0.465859	0.42505	0.363821						TC AUCPR	0.984197	0.982013	0.970901	0.1444	0.155851	0.312165	(*)	FPS in mouse data
Lin E	0.938762	0.982664	0.98161	0.111526	0.117526	0.0796504						ic SimGIC	0.959979	0.962942	0.968822	0.167576	0.164073	0.107708
Lin F	0.856206	0.979229	0.977948	0.0959706	0.100011	0.0575224						ic SimGIC2	0.970318	0.969192	0.965071	0.165672	0.132801	0.0556557	*
AJacc A	0.761164	0.774962	0.899041	0	0.0157459	0.0177888						ic2 SimGIC2	0.978559	0.977542	0.974129	0.18957	0.155665	0.0648381
AJacc B	0.941203	0.953028	0.94605	0.999871	0.976814	0.775714						Resnik E	0.966468	0.958865	0.945141	0.033904	0.0643734	0.0653097	(*)	RC in mouse data
AJacc C	0.750776	0.750296	0.634358	0	0	2.2e-05						Lin E	0.938762	0.982664	0.98161	0.111526	0.117526	0.0796504	(*)
AJacc D	0.789879	0.861257	0.927409	0.463497	0.415107	0.345766						Lin F	0.856206	0.979229	0.977948	0.0959706	0.100011	0.0575224		very weak RC in Uniprot
AJacc E	0.885511	0.960194	0.95896	0.0973184	0.126648	0.0726657						AJacc E	0.885511	0.960194	0.95896	0.0973184	0.126648	0.0726657		very weak RC in Uniprot
AJacc F	0.818964	0.951888	0.954087	0.0880899	0.114895	0.0672344						ic2 Smin1	0.985704	0.985341	0.982961	0.247313	0.221269	0.123743		Slightly weak in FPS tests
												Previously used metrics with weaker performance
												Fmax	0.982804	0.981664	0.980829	0.366832	0.31786	0.228918		weak in FPS tests
												US AUCPR	0.984713	0.98291	0.976736	0.452966	0.388466	0.292359		weak in FPS tests
												US AUCROC	0.944607	0.932241	0.900579	1	1	0.878166		worst methods in FPS tests
												GC AUCROC	0.946929	0.9372	0.921402	1	1	0.879359		worst methods in FPS tests
												Resnik A	0.922367	0.80779	0.77165	0	0	2.2e-05		weak in RC tests
												Resnik D	0.892036	0.81112	0.801245	0.427573	0.333442	0.338786		weak in all tests
												Lin A	0.758286	0.840384	0.879739	0	0	2.2e-05		worst methods in RC test
												Lin D	0.806071	0.926048	0.970363	0.465859	0.42505	0.363821		weak in all tests

### Sheet: Sheet2
								Data converted to ranks. Smaller rank is better.								Maximum of two ranks (RC and FPS) selected
																5 best results highlighted in each column
	RC uniprot.1000	RC cafa2012	RC mouseFunc	FPS uniprot.1000	FPS cafa2012	FPS mouseFunc			RC uniprot.1000	RC cafa2012	RC mouseFunc	FPS uniprot.1000	FPS cafa2012	FPS mouseFunc			Uniprot	CAFA	MOUSE			Uniprot	CAFA	MOUSE	MEAN	MAX
US AUCROC	0.944607	0.932241	0.900579	1	1	0.878166		US AUCROC	21	26	28	34.5	34.5	34		US AUCROC	34.5	34.5	34		TC AUCROC	18	22	27	22.3333	27	39.2046
GC AUCROC	0.946929	0.9372	0.921402	1	1	0.879359		GC AUCROC	20	24	26	34.5	34.5	35		GC AUCROC	34.5	34.5	35		TC AUCPR	14	16	26	18.6667	26	33.5857
TC AUCROC	0.95888	0.951304	0.920136	0.0231878	0.00979078	2.2e-05		TC AUCROC	18	22	27	7	6	3.5		TC AUCROC	18	22	27		ic SimGIC	17	17	19	17.6667	19	30.6431
US AUCPR	0.984713	0.98291	0.976736	0.452966	0.388466	0.292359		US AUCPR	3	3	10	28	27	25		US AUCPR	28	27	25		ic SimGIC2	15	16	18	16.3333	18	28.3725
GC AUCPR	0.976193	0.977252	0.977543	0.442698	0.433007	0.400042		GC AUCPR	10	12	8	27	30	30		GC AUCPR	27	30	30		ic2 SimGIC	18	19	21	19.3333	21	33.5559
TC AUCPR	0.984197	0.982013	0.970901	0.1444	0.155851	0.312165		TC AUCPR	4	5	14	14	16	26		TC AUCPR	14	16	26		ic2 SimGIC2	17	15	13	15	17	26.1343
Fmax	0.982804	0.981664	0.980829	0.366832	0.31786	0.228918		Fmax	5	6	4	25	25	24		Fmax	25	25	24		Resnik E	14	19	22	18.3333	22	32.2645
ic Smin1	0.980457	0.980537	0.977815	0.231924	0.194374	0.112394		ic Smin1	8	8	7	20	22	20		ic Smin1	20	22	20		Lin E	23	12	18	17.6667	23	31.5753
ic Smin2	0.981868	0.981244	0.977172	0.285729	0.19408	0.0675968		ic Smin2	6	7	9	24	21	15		ic Smin2	24	21	15		Lin F	27	10	11	16	27	30.8221
ic SimGIC	0.959979	0.962942	0.968822	0.167576	0.164073	0.107708		ic SimGIC	17	17	16	16	17	19		ic SimGIC	17	17	19		AJacc E	26	18	19	21	26	36.8917
ic SimGIC2	0.970318	0.969192	0.965071	0.165672	0.132801	0.0556557		ic SimGIC2	13	16	18	15	14	10		ic SimGIC2	15	16	18
ic2 Smin1	0.985704	0.985341	0.982961	0.247313	0.221269	0.123743		ic2 Smin1	2	1	1	21	24	22		ic2 Smin1	21	24	22		ic2 Smin1	21	24	22	22.3333	24	38.7427
ic2 Smin2	0.986325	0.985267	0.982016	0.27623	0.190676	0.0534165		ic2 Smin2	1	2	2	23	20	9		ic2 Smin2	23	20	9		ic2 Smin2	23	20	9	17.3333	23	31.7805
ic2 SimGIC	0.972427	0.973953	0.976617	0.19477	0.184041	0.11673		ic2 SimGIC	12	15	11	18	19	21		ic2 SimGIC	18	19	21		US Jacc	22	18	17	19		33.121
ic2 SimGIC2	0.978559	0.977542	0.974129	0.18957	0.155665	0.0648381		ic2 SimGIC2	9	11	13	17	15	12		ic2 SimGIC2	17	15	13
US Jacc	0.980871	0.979823	0.975891	0.273439	0.183892	0.0731285		US Jacc	7	9	12	22	18	17		US Jacc	22	18	17		Fmax	25	25	24	24.6667		42.7317
GC Jacc	0.952313	0.97523	0.97842	0.226619	0.208812	0.15025		GC Jacc	19	13	5	19	23	23		GC Jacc	19	23	23		US AUCPR	28	27	25	26.6667		46.2385
Resnik A	0.922367	0.80779	0.77165	0	0	2.2e-05		Resnik A	24	31	32	3.5	3	3.5		Resnik A	24	31	32		GC AUCPR	27	30	30	29		50.2892
Resnik B	0.961039	0.95008	0.934407	0.886155	0.817666	0.677027		Resnik B	16	23	24	31	31	31		Resnik B	31	31	31		US AUCROC	34.5	34.5	34	34.3333		59.4685
Resnik C	0.815116	0.807089	0.651902	0	0	2.2e-05		Resnik C	29	32	33	3.5	3	3.5		Resnik C	29	32	33		GC AUCROC	34.5	34.5	35	34.6667		60.0458
Resnik D	0.892036	0.81112	0.801245	0.427573	0.333442	0.338786		Resnik D	25	30	31	26	26	27		Resnik D	26	30	31		Resnik A	24	31	32	29		50.6063
Resnik E	0.966468	0.958865	0.945141	0.033904	0.0643734	0.0653097		Resnik E	14	19	22	8	9	13		Resnik E	14	19	22		Resnik D	26	30	31	29		50.3686
Resnik F	0.961362	0.933196	0.940939	0.039727	0.0506588	0.0201649		Resnik F	15	25	23	9	8	8		Resnik F	15	25	23		Lin A	33	29	30	30.6667		53.1977
Lin A	0.758286	0.840384	0.879739	0	0	2.2e-05		Lin A	33	29	30	3.5	3	3.5		Lin A	33	29	30		Lin D	30	29	29	29.3333		50.8134
Lin B	0.974065	0.975111	0.967408	0.955659	0.928358	0.756618		Lin B	11	14	17	32	32	32		Lin B	32	32	32
Lin C	0.751747	0.761373	0.650884	0	0	2.2e-05		Lin C	34	34	34	3.5	3	3.5		Lin C	34	34	34
Lin D	0.806071	0.926048	0.970363	0.465859	0.42505	0.363821		Lin D	30	27	15	30	29	29		Lin D	30	29	29
Lin E	0.938762	0.982664	0.98161	0.111526	0.117526	0.0796504		Lin E	23	4	3	13	12	18		Lin E	23	12	18
Lin F	0.856206	0.979229	0.977948	0.0959706	0.100011	0.0575224		Lin F	27	10	6	11	10	11		Lin F	27	10	11
AJacc A	0.761164	0.774962	0.899041	0	0.0157459	0.0177888		AJacc A	32	33	29	3.5	7	7		AJacc A	32	33	29
AJacc B	0.941203	0.953028	0.94605	0.999871	0.976814	0.775714		AJacc B	22	20	21	33	33	33		AJacc B	33	33	33
AJacc C	0.750776	0.750296	0.634358	0	0	2.2e-05		AJacc C	35	35	35	3.5	3	3.5		AJacc C	35	35	35
AJacc D	0.789879	0.861257	0.927409	0.463497	0.415107	0.345766		AJacc D	31	28	25	29	28	28		AJacc D	31	28	28
AJacc E	0.885511	0.960194	0.95896	0.0973184	0.126648	0.0726657		AJacc E	26	18	19	12	13	16		AJacc E	26	18	19
AJacc F	0.818964	0.951888	0.954087	0.0880899	0.114895	0.0672344		AJacc F	28	21	20	10	11	14		AJacc F	28	21	20
