## Supplementary File 1 for "Novel Comparison of Evaluation Metrics for Gene Ontology Classifiers Reveals Drastic Performance Differences": cafa2012.fps.scores.tab

metric	cafa2012.genego.naive800	cafa2012.genego.smallgo800	cafa2012.genego.randgo800
Fmax	0.376306	0.136558	0.245031
GC_AUCROC	0.883463	0.884842	0.906776
GC_AUCPR	0.315869	0.054005	0.174071
max_AJacc_score_A	0.069180	0.038765	0.068089
max_AJacc_score_B	0.787513	0.552263	0.626362
max_AJacc_score_C	0.247227	0.112339	0.248387
max_AJacc_score_D	0.475657	0.331601	0.374615
max_AJacc_score_E	0.239843	0.112339	0.153090
max_AJacc_score_F	0.264674	0.126679	0.176944
max_GC_Jacc	0.191109	0.064061	0.118630
max_id_score_A	0.005177	0.000001	0.002791
max_Lin_score_A	0.072861	0.032852	0.070821
max_Lin_score_B	0.830436	0.413668	0.628163
max_Lin_score_C	0.277992	0.111392	0.272440
max_Lin_score_D	0.516689	0.262207	0.384170
max_Lin_score_E	0.266004	0.111392	0.190344
max_Lin_score_F	0.293138	0.128245	0.225201
max_Resnik_score_A	0.286932	0.355031	0.344802
max_Resnik_score_B	3.994646	4.406281	4.589504
max_Resnik_score_C	1.008932	1.180700	1.205837
max_Resnik_score_D	2.501789	2.790155	2.897670
max_Resnik_score_E	1.008932	1.180700	1.205837
max_Resnik_score_F	1.038955	1.370880	1.239940
max_US_Jacc	0.191828	0.067427	0.120955
Smin.ic2.SimGIC2	0.137603	0.032842	0.074457
Smin.ic2.SimGIC	0.134606	0.031161	0.074821
Smin.ic2.Smin1	47.038898	144.747254	50.196064
Smin.ic2.Smin2	48.881659	149.492425	51.410629
Smin.ic2.Smin3	38713.013198	119126.989888	41311.360561
Smin.ic.SimGIC2	0.102448	0.022034	0.052369
Smin.ic.SimGIC	0.102989	0.020534	0.053225
Smin.ic.Smin1	282.382775	625.677628	294.051705
Smin.ic.Smin2	290.477412	663.239336	299.358036
Smin.ic.Smin3	232401.023474	514932.687954	242004.553296
TC_AUCROC	0.500000	0.500000	0.507053
TC_AUCPR	0.077862	0.073326	0.061088
US_AUCROC	0.721677	0.775641	0.814840
US_AUCPR	0.257328	0.046472	0.143579
