## Supplementary File 1 for "Novel Comparison of Evaluation Metrics for Gene Ontology Classifiers Reveals Drastic Performance Differences": cafa2012.fps.signal.tab

cafa2012.genego.naive800	cafa2012.genego.smallgo800	cafa2012.genego.randgo800
US_AUCROC	0.813140197277109	0.896417331139198	0.975638916547802
GC_AUCROC	0.925939632149342	0.931161898263731	1
TC_AUCROC	0	0	0.00810704304069876
US_AUCPR	0.381463706220088	0	0.178186347494553
GC_AUCPR	0.42081748888853	0	0.183676335962791
TC_AUCPR	0.151837299265448	0.140091894925381	0.0900592450104964
Fmax	0.309375690252224	0	0.07986699384683
Smin.ic.Smin1	0.193629143835024	0	0.0711306057243727
Smin.ic.Smin2	0.194554903927525	0	0.0858101548971749
Smin.ic.SimGIC	0.157848582414876	0	0.0324724841696458
Smin.ic.SimGIC2	0.128623132950824	0	0.0015635779908231
Smin.ic2.Smin1	0.220657222563058	0	0.0637308768432699
Smin.ic2.Smin2	0.191185913361866	0	0.0525014558530855
Smin.ic2.SimGIC	0.178264145987424	0	0.0321555497116006
Smin.ic2.SimGIC2	0.151428499981668	0	0
max_US_Jacc	0.179295940869372	0	0.000747289744542857
max_GC_Jacc	0.197953512443764	0	0.0283214789152656
max_Resnik_score_A	0	0	0
max_Resnik_score_B	0.604345644344639	0.723639725338548	0.777510432269731
max_Resnik_score_C	0	0	0
max_Resnik_score_D	0.233879854847669	0.297178607270796	0.324520386581778
max_Resnik_score_E	0.00381614229535838	0.0512210332582313	0.0581583949561828
max_Resnik_score_F	0	0.0460764158202385	0.0157733681223725
max_Lin_score_A	0	0	0
max_Lin_score_B	0.898040576018173	0.18082445167827	0.514837076375649
max_Lin_score_C	0	0	0
max_Lin_score_D	0.420489339004144	0.0384952857881177	0.221686331805333
max_Lin_score_E	0.113641962437722	0	0
max_Lin_score_F	0.0964006341212281	0	0
max_AJacc_score_A	0.0116617257825011	0	0.00531928170039306
max_AJacc_score_B	0.936001217011731	0.493074693946731	0.625640995968532
max_AJacc_score_C	0	0	0
max_AJacc_score_D	0.390077053107775	0.197605390285203	0.263108779580777
max_AJacc_score_E	0.122189694443648	0	0
max_AJacc_score_F	0.110890230065079	0	0
