## Supplementary File 1 for "Novel Comparison of Evaluation Metrics for Gene Ontology Classifiers Reveals Drastic Performance Differences": mouseFunc.fps.scores.tab

metric	mouseFunc.genego.naive800	mouseFunc.genego.smallgo800	mouseFunc.genego.randgo800
Fmax	0.381230	0.168883	0.235276
GC_AUCROC	0.837077	0.853592	0.879709
GC_AUCPR	0.328601	0.072374	0.198940
max_AJacc_score_A	0.066049	0.039314	0.068139
max_AJacc_score_B	0.754119	0.548682	0.616542
max_AJacc_score_C	0.355305	0.165597	0.352976
max_AJacc_score_D	0.498581	0.355917	0.401310
max_AJacc_score_E	0.305840	0.165597	0.191850
max_AJacc_score_F	0.333431	0.190391	0.213898
max_GC_Jacc	0.204013	0.081143	0.115638
max_id_score_A	0.002448	0.000002	0.002352
max_Lin_score_A	0.065875	0.034180	0.065639
max_Lin_score_B	0.806877	0.437062	0.648164
max_Lin_score_C	0.405493	0.180000	0.390842
max_Lin_score_D	0.563013	0.307752	0.438761
max_Lin_score_E	0.366893	0.180000	0.245818
max_Lin_score_F	0.391604	0.196909	0.277632
max_Resnik_score_A	0.293623	0.373558	0.381634
max_Resnik_score_B	4.228116	4.736054	4.969157
max_Resnik_score_C	1.563948	1.915422	1.990294
max_Resnik_score_D	2.896032	3.317612	3.479726
max_Resnik_score_E	1.563948	1.915422	1.990294
max_Resnik_score_F	1.639418	2.108714	2.076104
max_US_Jacc	0.194499	0.085195	0.102214
Smin.ic2.SimGIC2	0.150912	0.055044	0.057758
Smin.ic2.SimGIC	0.145665	0.051480	0.068981
Smin.ic2.Smin1	126.251346	187.838207	135.841621
Smin.ic2.Smin2	131.757440	203.258832	138.586431
Smin.ic2.Smin3	206294.699074	306927.629863	221965.208597
Smin.ic.SimGIC2	0.115231	0.035386	0.039233
Smin.ic.SimGIC	0.112132	0.032270	0.049247
Smin.ic.Smin1	809.462158	1013.154913	849.657103
Smin.ic.Smin2	835.605144	1094.945491	864.628130
Smin.ic.Smin3	1322661.165737	1655495.127437	1388339.705782
TC_AUCROC	0.500000	0.500000	0.498169
TC_AUCPR	0.136011	0.080486	0.040048
US_AUCROC	0.597621	0.715673	0.752269
US_AUCPR	0.256834	0.065662	0.163484
