## Supplementary File 1 for "Novel Comparison of Evaluation Metrics for Gene Ontology Classifiers Reveals Drastic Performance Differences": mouseFunc.fps.signal.tab

mouseFunc.genego.naive800	mouseFunc.genego.smallgo800	mouseFunc.genego.randgo800
US_AUCROC	0.518916591127193	0.769424140173185	0.845793749085076
GC_AUCROC	0.670981576938544	0.74024353877551	0.847434478057426
TC_AUCROC	0.0000219999999999665	0.0000219999999999665	0.0000219999999999665
US_AUCPR	0.285135928402462	0.0000219999999999665	0.0988818902876096
GC_AUCPR	0.391675515607661	0.0000219999999999665	0.171807819842122
TC_AUCPR	0.294092398918856	0.180576913338273	0.0529841399461745
Fmax	0.223819410302805	0.0000219999999999665	0.0000219999999999665
Smin.ic.Smin1	0.112443868378004	0.0000219999999999665	0.0000219999999999665
Smin.ic.Smin2	0.0680888881835007	0.0000219999999999665	0.0000219999999999665
Smin.ic.SimGIC	0.105097895050028	0.0000219999999999665	0.0000219999999999665
Smin.ic.SimGIC2	0.0529320946650572	0.0000219999999999665	0.0000219999999999665
Smin.ic2.Smin1	0.124372354393241	0.0000219999999999665	0.0000219999999999665
Smin.ic2.Smin2	0.0545554204142157	0.0000219999999999665	0.0000219999999999665
Smin.ic2.SimGIC	0.113479437315191	0.0000219999999999665	0.0000219999999999665
Smin.ic2.SimGIC2	0.0621407596601329	0.0000219999999999665	0.0000219999999999665
max_US_Jacc	0.070420855680028	0.0000219999999999665	0.0000219999999999665
max_GC_Jacc	0.14655628911629	0.0000219999999999665	0.0000219999999999665
max_Resnik_score_A	0.0000219999999999665	0.0000219999999999665	0.0000219999999999665
max_Resnik_score_B	0.414103507286297	0.574774583521322	0.64717556045771
max_Resnik_score_C	0.0000219999999999665	0.0000219999999999665	0.0000219999999999665
max_Resnik_score_D	0.177425306765909	0.279850198480088	0.319104085609301
max_Resnik_score_E	0.0000219999999999665	0.0336304157031379	0.0540917045348613
max_Resnik_score_F	0.0000219999999999665	0.0134616638278601	0.00607988237671739
max_Lin_score_A	0.0000219999999999665	0.0000219999999999665	0.0000219999999999665
max_Lin_score_B	0.727524508442649	0.0540887414660803	0.382232532885906
max_Lin_score_C	0.0000219999999999665	0.0000219999999999665	0.0000219999999999665
max_Lin_score_D	0.35239135261009	0.0000219999999999665	0.126867048842109
max_Lin_score_E	0.0763601831127213	0.0000219999999999665	0.0000219999999999665
max_Lin_score_F	0.054939192265643	0.0000219999999999665	0.0000219999999999665
max_AJacc_score_A	0.0000219999999999665	0.0000219999999999665	0.0206703313894889
max_AJacc_score_B	0.738338511322661	0.329741480922175	0.457819155319149
max_AJacc_score_C	0.0000219999999999665	0.0000219999999999665	0.0000219999999999665
max_AJacc_score_D	0.335473135159422	0.0935906276203287	0.166278811206814
max_AJacc_score_E	0.0691943292843718	0.0000219999999999665	0.0000219999999999665
max_AJacc_score_F	0.0635563882339624	0.0000219999999999665	0.0000219999999999665
