## Supplementary File 1 for "Novel Comparison of Evaluation Metrics for Gene Ontology Classifiers Reveals Drastic Performance Differences": summary.xlsx

### Sheet: summary
	RC uniprot.1000	RC cafa2012	RC mouseFunc	FPS uniprot.1000	FPS cafa2012	FPS mouseFunc
US AUCROC	0.958012	0.945969	0.920988	1	0.975639	0.845794
GC AUCROC	0.9596	0.950664	0.938064	1	1	0.847434
TC AUCROC	0.970125	0.962104	0.936278	0.0214486	0.00810704	2.2e-05
US AUCPR	0.988477	0.986451	0.981878	0.442122	0.381464	0.285136
GC AUCPR	0.981866	0.982286	0.982611	0.43051	0.420817	0.391676
TC AUCPR	0.988703	0.986271	0.977555	0.140029	0.151837	0.294092
Fmax	0.987127	0.986052	0.985486	0.35762	0.309376	0.223819
ic Smin1	0.985004	0.984402	0.982541	0.229924	0.193629	0.112444
ic Smin2	0.985673	0.984833	0.981861	0.282234	0.194555	0.0680889
ic SimGIC	0.969419	0.971407	0.975884	0.161455	0.157849	0.105098
ic SimGIC2	0.977693	0.975943	0.97292	0.160528	0.128623	0.0529321
ic2 Smin1	0.989002	0.988599	0.987139	0.245429	0.220657	0.124372
ic2 Smin2	0.989396	0.988454	0.986415	0.274072	0.191186	0.0545554
ic2 SimGIC	0.978582	0.980259	0.982535	0.188404	0.178264	0.113479
ic2 SimGIC2	0.984002	0.983093	0.980864	0.18402	0.151428	0.0621408
US Jacc	0.985844	0.984564	0.981808	0.265465	0.179296	0.0704209
GC Jacc	0.961812	0.980899	0.983717	0.225297	0.197954	0.146556
Resnik A	0.933223	0.827977	0.795291	0	0	2.2e-05
Resnik B	0.970107	0.961599	0.949021	0.844713	0.77751	0.647176
Resnik C	0.820386	0.811706	0.673241	0	0	2.2e-05
Resnik D	0.905333	0.819846	0.812219	0.423081	0.32452	0.319104
Resnik E	0.974498	0.969417	0.960094	0.0300946	0.0581584	0.0540917
Resnik F	0.970167	0.948428	0.955629	0.0368371	0.0460764	0.0134617
Lin A	0.759558	0.859045	0.892766	0	0	2.2e-05
Lin B	0.978578	0.980107	0.974593	0.936155	0.898041	0.727525
Lin C	0.752826	0.762705	0.653957	0	0	2.2e-05
Lin D	0.812878	0.937471	0.97684	0.467825	0.420489	0.352391
Lin E	0.94491	0.986512	0.986129	0.109308	0.113642	0.0763602
Lin F	0.873791	0.983836	0.983433	0.0944912	0.0964006	0.0549392
AJacc A	0.764826	0.77984	0.912251	0	0.0116617	0.0206703
AJacc B	0.95289	0.962885	0.957942	0.973669	0.936001	0.738339
AJacc C	0.753576	0.753814	0.63976	0	0	2.2e-05
AJacc D	0.796308	0.877153	0.943176	0.464161	0.390077	0.335473
AJacc E	0.905368	0.969217	0.968973	0.0949027	0.12219	0.0691943
AJacc F	0.827061	0.96254	0.965028	0.085847	0.11089	0.0635564
