## Supplementary File 1 for "Novel Comparison of Evaluation Metrics for Gene Ontology Classifiers Reveals Drastic Performance Differences": uniprot.1000.fps.scores.tab

metric	uniprot.1000.genego.naive800	uniprot.1000.genego.smallgo800	uniprot.1000.genego.randgo800
Fmax	0.382541	0.122734	0.235190
GC_AUCPR	0.321744	0.045565	0.167370
GC_AUCROC	0.911099	0.896918	0.918158
max_AJacc_score_A	0.068996	0.040230	0.073391
max_AJacc_score_B	0.800034	0.565824	0.623569
max_AJacc_score_C	0.169107	0.085457	0.178481
max_AJacc_score_D	0.460401	0.324980	0.356461
max_AJacc_score_E	0.167853	0.085457	0.121207
max_AJacc_score_F	0.185117	0.100395	0.145159
max_GC_Jacc	0.206608	0.058903	0.116719
max_id_score_A	0.002049	0.000001	0.001087
max_Lin_score_A	0.081903	0.035794	0.079713
max_Lin_score_B	0.844069	0.426265	0.646848
max_Lin_score_C	0.203945	0.081494	0.206470
max_Lin_score_D	0.497172	0.253253	0.372985
max_Lin_score_E	0.202527	0.081494	0.153423
max_Lin_score_F	0.222554	0.098092	0.188272
max_Resnik_score_A	0.310864	0.380760	0.347843
max_Resnik_score_B	4.226400	4.472922	4.661676
max_Resnik_score_C	0.755066	0.856162	0.838752
max_Resnik_score_D	2.490733	2.657463	2.750214
max_Resnik_score_E	0.755066	0.856162	0.838752
max_Resnik_score_F	0.772662	1.033038	0.872282
max_US_Jacc	0.203945	0.061186	0.121035
Smin.ic2.SimGIC2	0.129541	0.026049	0.077223
Smin.ic2.SimGIC	0.128329	0.025062	0.074338
Smin.ic2.Smin1	26.406626	141.162528	28.268018
Smin.ic2.Smin2	27.307710	142.774853	28.805537
Smin.ic2.Smin3	26406.625656	141162.527778	28268.017721
Smin.ic.SimGIC2	0.099961	0.017139	0.054473
Smin.ic.SimGIC	0.098691	0.016219	0.052364
Smin.ic.Smin1	151.520886	581.738496	159.879335
Smin.ic.Smin2	156.042503	596.574621	161.898541
Smin.ic.Smin3	151520.886351	581738.496293	159879.334850
TC_AUCPR	0.057066	0.062940	0.054678
TC_AUCROC	0.500000	0.500000	0.492814
US_AUCPR	0.265501	0.038221	0.133222
US_AUCROC	0.790616	0.803138	0.838785
