## Supplementary File 1 for "Novel Comparison of Evaluation Metrics for Gene Ontology Classifiers Reveals Drastic Performance Differences": uniprot.1000.fps.signal.tab

uniprot.1000.genego.naive800	uniprot.1000.genego.smallgo800	uniprot.1000.genego.randgo800
US_AUCROC	0.936200430524998	0.953991480619442	1
GC_AUCROC	1	0.96460753924103	1
TC_AUCROC	0.0214486209036969	0.0214486209036969	0.00687852213601089
US_AUCPR	0.442122382672948	0	0.21049468117462
GC_AUCPR	0.430509815535977	0	0.179449983594559
TC_AUCPR	0.123902030998063	0.140029372251445	0.117345665503839
Fmax	0.357619986853637	0	0.100663801807618
Smin.ic.Smin1	0.229924166452576	0	0.0743050492751589
Smin.ic.Smin2	0.282234069473801	0	0.1492619154587
Smin.ic.SimGIC	0.161454968263106	0	0.0485351984283861
Smin.ic.SimGIC2	0.160528070566666	0	0.0419068667687596
Smin.ic2.Smin1	0.245428668925586	0	0.0817862161254078
Smin.ic2.Smin2	0.27407157672538	0	0.0698003430614024
Smin.ic2.SimGIC	0.188404161575887	0	0.0604855722541986
Smin.ic2.SimGIC2	0.184020387524488	0	0.0483708579021741
max_US_Jacc	0.265464970991393	0	0.0524666352449808
max_GC_Jacc	0.225297061310052	0	0.0482843476979585
max_Resnik_score_A	0	0	0
max_Resnik_score_B	0.701231354391408	0.779562115428936	0.844712650189343
max_Resnik_score_C	0	0	0
max_Resnik_score_D	0.353389851295638	0.396426377765706	0.423081086693616
max_Resnik_score_E	0.00190477269880504	0.0300946278822911	0.0252399810244086
max_Resnik_score_F	0	0.0368371427121627	0
max_Lin_score_A	0	0	0
max_Lin_score_B	0.936155297934735	0.267318305714862	0.603284481985442
max_Lin_score_C	0	0	0
max_Lin_score_D	0.467825454614105	0.114548540330353	0.291383062390769
max_Lin_score_E	0.10930824184831	0	0.0246598687289381
max_Lin_score_F	0.0944912215445162	0	0.042822033791476
max_AJacc_score_A	0	0	0
max_AJacc_score_B	0.973668814874417	0.585815712091942	0.673502150757132
max_AJacc_score_C	0	0	0
max_AJacc_score_D	0.46416073638633	0.260856923632163	0.309974339586821
max_AJacc_score_E	0.094902660665724	0	0.0103735935494398
max_AJacc_score_F	0.0858470017904462	0	0.0222827895151472
