## Supplementary File 2 for "Novel Comparison of Evaluation Metrics for Gene Ontology Classifiers Reveals Drastic Performance Differences": cafa2012.fps.signal.tab

cafa2012.genego.naive800	cafa2012.genego.smallgo800	cafa2012.genego.randgo800
US_AUCROC	0.820529411684474	0.938732939397043	1
GC_AUCROC	0.969770287068447	0.975122636575106	1
TC_AUCROC	0	0	0.00979077726268825
US_AUCPR	0.388466397672827	0	0.181948880142388
GC_AUCPR	0.433006696226256	0	0.188671253264605
TC_AUCPR	0.155851240642208	0.143800220460426	0.08763323649089
Fmax	0.317860472920017	0	0.0821958458017649
Smin.ic.Smin1	0.194373601610973	0	0.0704929008788928
Smin.ic.Smin2	0.194079759645996	0	0.084817835003946
Smin.ic.SimGIC	0.164072767407066	0	0.0345396842363357
Smin.ic.SimGIC2	0.13280109150335	0	0.00279724900257231
Smin.ic2.Smin1	0.221268911094076	0	0.0622117585065674
Smin.ic2.Smin2	0.190676031679659	0	0.0512931435236873
Smin.ic2.SimGIC	0.184041351590193	0	0.0340686269111577
Smin.ic2.SimGIC2	0.155665008043231	0	0
max_US_Jacc	0.183892269839475	0	0.00212636755654866
max_GC_Jacc	0.208811573107697	0	0.0300853991542405
max_Resnik_score_A	0	0	0
max_Resnik_score_B	0.629910135979395	0.758675918425171	0.817666015639099
max_Resnik_score_C	0	0	0
max_Resnik_score_D	0.242454590208862	0.310268740000926	0.333442262237058
max_Resnik_score_E	0.00821368580538162	0.0572040284766594	0.064373409523932
max_Resnik_score_F	0	0.0506588439263473	0.0194747177858862
max_Lin_score_A	0	0	0
max_Lin_score_B	0.928358456353862	0.185966186919126	0.530976679364881
max_Lin_score_C	0	0	0
max_Lin_score_D	0.425050451042535	0.0392780771122335	0.226459911563419
max_Lin_score_E	0.117525785907241	0	0
max_Lin_score_F	0.100011259515571	0	0
max_AJacc_score_A	0.0157459270698387	0	0.0093323349723236
max_AJacc_score_B	0.976813551676481	0.516449013588783	0.656015650418888
max_AJacc_score_C	0	0	0
max_AJacc_score_D	0.415107183435927	0.198759770525246	0.26893843005079
max_AJacc_score_E	0.126647750107394	0	0
max_AJacc_score_F	0.114894622441225	0	0
