## Supplementary File 2 for "Novel Comparison of Evaluation Metrics for Gene Ontology Classifiers Reveals Drastic Performance Differences": mouseFunc.fps.signal.tab

mouseFunc.genego.naive800	mouseFunc.genego.smallgo800	mouseFunc.genego.randgo800
US_AUCROC	0.546121801470371	0.788416391286619	0.878165769004491
GC_AUCROC	0.701069560292683	0.7812259375	0.879359079503701
TC_AUCROC	0.0000219999999999665	0.0000219999999999665	0.0000219999999999665
US_AUCPR	0.292358924355609	0.0000219999999999665	0.0953671080063291
GC_AUCPR	0.400041833688405	0.0000219999999999665	0.176202375625096
TC_AUCPR	0.312165346600316	0.186781990291121	0.056081182070144
Fmax	0.228917865579842	0.0000219999999999665	0.0000219999999999665
Smin.ic.Smin1	0.112393699006996	0.0000219999999999665	0.0000219999999999665
Smin.ic.Smin2	0.0675967903839207	0.0000219999999999665	0.0000219999999999665
Smin.ic.SimGIC	0.107708065029918	0.0000219999999999665	0.0000219999999999665
Smin.ic.SimGIC2	0.0556557089009643	0.0000219999999999665	0.0000219999999999665
Smin.ic2.Smin1	0.12374312517074	0.0000219999999999665	0.0000219999999999665
Smin.ic2.Smin2	0.0534164509868315	0.0000219999999999665	0.0000219999999999665
Smin.ic2.SimGIC	0.116730318578967	0.0000219999999999665	0.0000219999999999665
Smin.ic2.SimGIC2	0.0648380565370122	0.0000219999999999665	0.0000219999999999665
max_US_Jacc	0.0731285202148425	0.0000219999999999665	0.0000219999999999665
max_GC_Jacc	0.150249590103834	0.0000219999999999665	0.0000219999999999665
max_Resnik_score_A	0.0000219999999999665	0.0000219999999999665	0.0000219999999999665
max_Resnik_score_B	0.440307423116053	0.601616555664505	0.677026596701746
max_Resnik_score_C	0.0000219999999999665	0.0000219999999999665	0.0000219999999999665
max_Resnik_score_D	0.189454708461219	0.29695101853187	0.338786409250778
max_Resnik_score_E	0.0000219999999999665	0.0440183827299389	0.0653097023957512
max_Resnik_score_F	0.0000219999999999665	0.0201648886315958	0.0125705214773019
max_Lin_score_A	0.0000219999999999665	0.0000219999999999665	0.0000219999999999665
max_Lin_score_B	0.756617579493872	0.0563772257408634	0.405221322044463
max_Lin_score_C	0.0000219999999999665	0.0000219999999999665	0.0000219999999999665
max_Lin_score_D	0.363821391421206	0.0000219999999999665	0.130333089928723
max_Lin_score_E	0.0796503671882445	0.0000219999999999665	0.0000219999999999665
max_Lin_score_F	0.0575224111047603	0.0000219999999999665	0.0000219999999999665
max_AJacc_score_A	0.0000219999999999665	0.0000219999999999665	0.0177888117000558
max_AJacc_score_B	0.775714420929141	0.345058461587673	0.480876743517627
max_AJacc_score_C	0.0000219999999999665	0.0000219999999999665	0.0000219999999999665
max_AJacc_score_D	0.345766041594656	0.0965003831160623	0.172200958559749
max_AJacc_score_E	0.0726656841968036	0.0000219999999999665	0.0000219999999999665
max_AJacc_score_F	0.0672343811122524	0.0000219999999999665	0.0000219999999999665
