## Supplementary File 2 for "Novel Comparison of Evaluation Metrics for Gene Ontology Classifiers Reveals Drastic Performance Differences": summary.tab

RC uniprot.1000	RC cafa2012	RC mouseFunc	FPS uniprot.1000	FPS cafa2012	FPS mouseFunc
US AUCROC	0.944607328789056	0.932240916675755	0.900578619091991	1	1	0.878165769004491
GC AUCROC	0.946929491550742	0.937199557782801	0.921402026040376	1	1	0.879359079503701
TC AUCROC	0.958880118681747	0.951304355192535	0.920136230186223	0.0231877800674409	0.00979077726268825	0.0000219999999999665
US AUCPR	0.984713059398372	0.982910463764829	0.976735765488326	0.452965813868883	0.388466397672827	0.292358924355609
GC AUCPR	0.976193465774974	0.977251697480204	0.977542542860226	0.442697995794577	0.433006696226256	0.400041833688405
TC AUCPR	0.984197349240523	0.98201300895625	0.970900772918353	0.144400013897255	0.155851240642208	0.312165346600316
Fmax	0.982804499763941	0.981664037274934	0.980829299161901	0.366832384790449	0.317860472920017	0.228917865579842
ic Smin1	0.980457367946296	0.980536638340792	0.977814620175305	0.23192360959116	0.194373601610973	0.112393699006996
ic Smin2	0.981867853296242	0.981244486006591	0.977171865485896	0.285728596504072	0.194079759645996	0.0675967903839207
ic SimGIC	0.959978764224038	0.962941563051732	0.968822274626008	0.167576270493274	0.164072767407066	0.107708065029918
ic SimGIC2	0.970318145613748	0.969191937475879	0.96507122603578	0.165672091261745	0.13280109150335	0.0556557089009643
ic2 Smin1	0.985704450500743	0.985341242530793	0.982961329155711	0.247313325618038	0.221268911094076	0.12374312517074
ic2 Smin2	0.98632487531095	0.985267404104439	0.982016385527667	0.276229832589155	0.190676031679659	0.0534164509868315
ic2 SimGIC	0.972426628515923	0.973953249033614	0.976616516199351	0.194770197422986	0.184041351590193	0.116730318578967
ic2 SimGIC2	0.978559007312314	0.977542180722997	0.974128914096221	0.189570031774701	0.155665008043231	0.0648380565370122
US Jacc	0.980871089041873	0.979822729970927	0.975891349510889	0.27343930468382	0.183892269839475	0.0731285202148425
GC Jacc	0.952312619194072	0.975230344164786	0.978420315845251	0.22661938264126	0.208811573107697	0.150249590103834
Resnik A	0.922366649312279	0.807790148984016	0.77165007094145	0	0	0.0000219999999999665
Resnik B	0.961038612478886	0.950079881193786	0.934407095820906	0.886155092206775	0.817666015639099	0.677026596701746
Resnik C	0.815115554273305	0.80708948987574	0.651901566148816	0	0	0.0000219999999999665
Resnik D	0.892036389623299	0.811119739102804	0.801245268595102	0.427572775418216	0.333442262237058	0.338786409250778
Resnik E	0.966468269531346	0.95886490176178	0.945140846519856	0.033904002440402	0.064373409523932	0.0653097023957512
Resnik F	0.961362281389885	0.933196379904143	0.940939307509806	0.0397269963592707	0.0506588439263473	0.0201648886315958
Lin A	0.758285728281636	0.840383609106396	0.879739047284088	0	0	0.0000219999999999665
Lin B	0.974064647202115	0.975111034737414	0.967407846694186	0.955659417052214	0.928358456353862	0.756617579493872
Lin C	0.751747093395573	0.76137280438954	0.650884285206378	0	0	0.0000219999999999665
Lin D	0.806071319160847	0.92604770097242	0.970362915191264	0.465859238356521	0.425050451042535	0.363821391421206
Lin E	0.938761571829461	0.982664491184244	0.981609939575716	0.111525963936404	0.117525785907241	0.0796503671882445
Lin F	0.856205895333171	0.979228671077822	0.97794840968261	0.0959705798726425	0.100011259515571	0.0575224111047603
AJacc A	0.761163516693086	0.774961935847553	0.899040550182127	0	0.0157459270698387	0.0177888117000558
AJacc B	0.941202704773252	0.953027653277658	0.94604967703905	0.999870776414955	0.976813551676481	0.775714420929141
AJacc C	0.750776383291755	0.750295867948881	0.63435816871318	0	0	0.0000219999999999665
AJacc D	0.789878705977405	0.861256506242442	0.927409108754817	0.46349669563487	0.415107183435927	0.345766041594656
AJacc E	0.885510917166301	0.960193826892825	0.958960072630186	0.0973184426106527	0.126647750107394	0.0726656841968036
AJacc F	0.818963871036704	0.951887736684667	0.954086871865465	0.0880898742990882	0.114894622441225	0.0672343811122524
