## Supplementary File 2 for "Novel Comparison of Evaluation Metrics for Gene Ontology Classifiers Reveals Drastic Performance Differences": summary.xlsx

### Sheet: summary
	RC uniprot.1000	RC cafa2012	RC mouseFunc	FPS uniprot.1000	FPS cafa2012	FPS mouseFunc
US AUCROC	0.944607	0.932241	0.900579	1	1	0.878166
GC AUCROC	0.946929	0.9372	0.921402	1	1	0.879359
TC AUCROC	0.95888	0.951304	0.920136	0.0231878	0.00979078	2.2e-05
US AUCPR	0.984713	0.98291	0.976736	0.452966	0.388466	0.292359
GC AUCPR	0.976193	0.977252	0.977543	0.442698	0.433007	0.400042
TC AUCPR	0.984197	0.982013	0.970901	0.1444	0.155851	0.312165
Fmax	0.982804	0.981664	0.980829	0.366832	0.31786	0.228918
ic Smin1	0.980457	0.980537	0.977815	0.231924	0.194374	0.112394
ic Smin2	0.981868	0.981244	0.977172	0.285729	0.19408	0.0675968
ic SimGIC	0.959979	0.962942	0.968822	0.167576	0.164073	0.107708
ic SimGIC2	0.970318	0.969192	0.965071	0.165672	0.132801	0.0556557
ic2 Smin1	0.985704	0.985341	0.982961	0.247313	0.221269	0.123743
ic2 Smin2	0.986325	0.985267	0.982016	0.27623	0.190676	0.0534165
ic2 SimGIC	0.972427	0.973953	0.976617	0.19477	0.184041	0.11673
ic2 SimGIC2	0.978559	0.977542	0.974129	0.18957	0.155665	0.0648381
US Jacc	0.980871	0.979823	0.975891	0.273439	0.183892	0.0731285
GC Jacc	0.952313	0.97523	0.97842	0.226619	0.208812	0.15025
Resnik A	0.922367	0.80779	0.77165	0	0	2.2e-05
Resnik B	0.961039	0.95008	0.934407	0.886155	0.817666	0.677027
Resnik C	0.815116	0.807089	0.651902	0	0	2.2e-05
Resnik D	0.892036	0.81112	0.801245	0.427573	0.333442	0.338786
Resnik E	0.966468	0.958865	0.945141	0.033904	0.0643734	0.0653097
Resnik F	0.961362	0.933196	0.940939	0.039727	0.0506588	0.0201649
Lin A	0.758286	0.840384	0.879739	0	0	2.2e-05
Lin B	0.974065	0.975111	0.967408	0.955659	0.928358	0.756618
Lin C	0.751747	0.761373	0.650884	0	0	2.2e-05
Lin D	0.806071	0.926048	0.970363	0.465859	0.42505	0.363821
Lin E	0.938762	0.982664	0.98161	0.111526	0.117526	0.0796504
Lin F	0.856206	0.979229	0.977948	0.0959706	0.100011	0.0575224
AJacc A	0.761164	0.774962	0.899041	0	0.0157459	0.0177888
AJacc B	0.941203	0.953028	0.94605	0.999871	0.976814	0.775714
AJacc C	0.750776	0.750296	0.634358	0	0	2.2e-05
AJacc D	0.789879	0.861257	0.927409	0.463497	0.415107	0.345766
AJacc E	0.885511	0.960194	0.95896	0.0973184	0.126648	0.0726657
AJacc F	0.818964	0.951888	0.954087	0.0880899	0.114895	0.0672344
