## Supplementary File 2 for "Novel Comparison of Evaluation Metrics for Gene Ontology Classifiers Reveals Drastic Performance Differences": uniprot.1000.fps.signal.tab

uniprot.1000.genego.naive800	uniprot.1000.genego.smallgo800	uniprot.1000.genego.randgo800
US_AUCROC	0.967883764454419	0.985801318542268	1
GC_AUCROC	1	0.993317628614641	1
TC_AUCROC	0.0231877800674409	0.0231877800674409	0.0082369153240913
US_AUCPR	0.452965813868883	0	0.215925518987342
GC_AUCPR	0.442697995794577	0	0.185147344771348
TC_AUCPR	0.127559124645039	0.144400013897255	0.12071267528612
Fmax	0.366832384790449	0	0.102838057140022
Smin.ic.Smin1	0.23192360959116	0	0.0741577044353977
Smin.ic.Smin2	0.285728596504072	0	0.14904914748064
Smin.ic.SimGIC	0.167576270493274	0	0.0506787244386714
Smin.ic.SimGIC2	0.165672091261745	0	0.0438184369282619
Smin.ic2.Smin1	0.247313325618038	0	0.0810965221854416
Smin.ic2.Smin2	0.276229832589155	0	0.0708598285649438
Smin.ic2.SimGIC	0.194770197422986	0	0.0625420240532057
Smin.ic2.SimGIC2	0.189570031774701	0	0.0504115711575453
max_US_Jacc	0.27343930468382	0	0.054819080899965
max_GC_Jacc	0.22661938264126	0	0.0495971741534879
max_Resnik_score_A	0	0	0
max_Resnik_score_B	0.732280554967572	0.816294274148666	0.886155092206775
max_Resnik_score_C	0	0	0
max_Resnik_score_D	0.357708337167234	0.393865231134402	0.427572775418216
max_Resnik_score_E	0.00529595283965683	0.033904002440402	0.0289773372553405
max_Resnik_score_F	0	0.0397269963592707	0.00167822544816489
max_Lin_score_A	0	0	0
max_Lin_score_B	0.955659417052214	0.2710969960509	0.619454545499179
max_Lin_score_C	0	0	0
max_Lin_score_D	0.465859238356521	0.115188443980826	0.291649770951329
max_Lin_score_E	0.111525963936404	0	0.025619405368892
max_Lin_score_F	0.0959705798726425	0	0.0437688945492215
max_AJacc_score_A	0	0	0
max_AJacc_score_B	0.999870776414955	0.609657008501207	0.702740069533341
max_AJacc_score_C	0	0	0
max_AJacc_score_D	0.46349669563487	0.264590334394451	0.314339663281693
max_AJacc_score_E	0.0973184426106527	0	0.0109551057764441
max_AJacc_score_F	0.0880898742990882	0	0.0231759026768736
