## Supplementary File 3 for "Novel Comparison of Evaluation Metrics for Gene Ontology Classifiers Reveals Drastic Performance Differences": cafa2012.fps.signal.tab

cafa2012.genego.naive800	cafa2012.genego.smallgo800	cafa2012.genego.randgo800
US_AUCROC	0.857441899598796	0.971863704752481	1
GC_AUCROC	1	1	1
TC_AUCROC	0	0	0.0113287695726842
US_AUCPR	0.394800002939638	0	0.18636203980748
GC_AUCPR	0.442370754547443	0	0.192489841782784
TC_AUCPR	0.160089890668334	0.147742493637501	0.0852193259964794
Fmax	0.323793817478915	0	0.0843149611376408
Smin.ic.Smin1	0.195531026565504	0	0.0702366968201265
Smin.ic.Smin2	0.19323366174236	0	0.0848404536634034
Smin.ic.SimGIC	0.1676226792848	0	0.0359907726798042
Smin.ic.SimGIC2	0.136096080131851	0	0.00388134862030832
Smin.ic2.Smin1	0.221622596190206	0	0.0609219034662485
Smin.ic2.Smin2	0.191032550455014	0	0.0491844566228164
Smin.ic2.SimGIC	0.188764830922756	0	0.0352481252069047
Smin.ic2.SimGIC2	0.15966645164873	0	0
max_US_Jacc	0.188826931936295	0	0.00357592138194047
max_GC_Jacc	0.212767111218744	0	0.0316538530217727
max_Resnik_score_A	0	0	0
max_Resnik_score_B	0.655904507853788	0.784138857587445	0.855533616547645
max_Resnik_score_C	0	0	0
max_Resnik_score_D	0.245769459877795	0.312536200922201	0.335577620089972
max_Resnik_score_E	0.0118418036810265	0.0620657060670452	0.0694156096246191
max_Resnik_score_F	0	0.0548184575005693	0.0228132102238088
max_Lin_score_A	0	0	0
max_Lin_score_B	0.956113599453178	0.191123042582658	0.547043921593161
max_Lin_score_C	0	0	0
max_Lin_score_D	0.428579243073222	0.039899910952755	0.229437804396041
max_Lin_score_E	0.120447194674745	0	0
max_Lin_score_F	0.102324764056643	0	0
max_AJacc_score_A	0.0151130759149045	0	0.00821706344181341
max_AJacc_score_B	1	0.537174886433574	0.683052082843307
max_AJacc_score_C	0	0	0
max_AJacc_score_D	0.420169847361809	0.207077586099764	0.277665134407851
max_AJacc_score_E	0.131951220589442	0	0
max_AJacc_score_F	0.119785265183598	0	0
