## Supplementary File 3 for "Novel Comparison of Evaluation Metrics for Gene Ontology Classifiers Reveals Drastic Performance Differences": mouseFunc.fps.signal.tab

mouseFunc.genego.naive800	mouseFunc.genego.smallgo800	mouseFunc.genego.randgo800
US_AUCROC	0.571924078983754	0.840931246680531	0.917296013873924
GC_AUCROC	0.736377014608234	0.815585510796062	0.916459933810531
TC_AUCROC	0.0000219999999999665	0.0000219999999999665	0.0000219999999999665
US_AUCPR	0.299959153527663	0.0000219999999999665	0.108090001571679
GC_AUCPR	0.408651386207204	0.0000219999999999665	0.18011248680856
TC_AUCPR	0.31872973446333	0.192783872039266	0.0592442070521319
Fmax	0.234159629756519	0.0000219999999999665	0.0000219999999999665
Smin.ic.Smin1	0.112375565175271	0.0000219999999999665	0.0000219999999999665
Smin.ic.Smin2	0.0671439228253865	0.0000219999999999665	0.0000219999999999665
Smin.ic.SimGIC	0.111007718503339	0.0000219999999999665	0.0000219999999999665
Smin.ic.SimGIC2	0.0584341864812109	0.0000219999999999665	0.0000219999999999665
Smin.ic2.Smin1	0.123307888873463	0.0000219999999999665	0.0000219999999999665
Smin.ic2.Smin2	0.0524268383086198	0.0000219999999999665	0.0000219999999999665
Smin.ic2.SimGIC	0.119209936771419	0.0000219999999999665	0.0000219999999999665
Smin.ic2.SimGIC2	0.067278726343743	0.0000219999999999665	0.0000219999999999665
max_US_Jacc	0.0758461778577811	0.0000219999999999665	0.0000219999999999665
max_GC_Jacc	0.154409575300463	0.0000219999999999665	0.0000219999999999665
max_Resnik_score_A	0.0000219999999999665	0.0000219999999999665	0.0000219999999999665
max_Resnik_score_B	0.463247136004069	0.626561649896783	0.7039568532635
max_Resnik_score_C	0.0000219999999999665	0.0000219999999999665	0.0000219999999999665
max_Resnik_score_D	0.200734786946969	0.313047729058782	0.351801177292691
max_Resnik_score_E	0.0000219999999999665	0.0521649666548002	0.0740052459170185
max_Resnik_score_F	0.0000219999999999665	0.0261232270609331	0.0183496766592505
max_Lin_score_A	0.0000219999999999665	0.0000219999999999665	0.0000219999999999665
max_Lin_score_B	0.785691557728353	0.0587872581543172	0.408318153882779
max_Lin_score_C	0.0000219999999999665	0.0000219999999999665	0.0000219999999999665
max_Lin_score_D	0.373208742691302	0.0000219999999999665	0.133569643328203
max_Lin_score_E	0.0820802882600092	0.0000219999999999665	0.0000219999999999665
max_Lin_score_F	0.0597547589998746	0.0000219999999999665	0.0000219999999999665
max_AJacc_score_A	0.0000219999999999665	0.0000219999999999665	0.0213775638240087
max_AJacc_score_B	0.791646515717081	0.357935117949335	0.496628796483945
max_AJacc_score_C	0.0000219999999999665	0.0000219999999999665	0.0000219999999999665
max_AJacc_score_D	0.354027301260288	0.100147934792638	0.17772349438663
max_AJacc_score_E	0.0762128829319496	0.0000219999999999665	0.0000219999999999665
max_AJacc_score_F	0.070918249668959	0.0000219999999999665	0.0000219999999999665
