## Supplementary File 3 for "Novel Comparison of Evaluation Metrics for Gene Ontology Classifiers Reveals Drastic Performance Differences": summary.xlsx

### Sheet: summary
	RC uniprot.1000	RC cafa2012	RC mouseFunc	FPS uniprot.1000	FPS cafa2012	FPS mouseFunc
US AUCROC	0.930689	0.9168	0.877953	1	1	0.917296
GC AUCROC	0.933421	0.923553	0.903011	1	1	0.91646
TC AUCROC	0.948535	0.940523	0.904166	0.025132	0.0113288	2.2e-05
US AUCPR	0.98065	0.978744	0.970738	0.464127	0.3948	0.299959
GC AUCPR	0.969889	0.972085	0.971683	0.456611	0.442371	0.408651
TC AUCPR	0.979804	0.977522	0.963962	0.149436	0.16009	0.31873
Fmax	0.977708	0.977151	0.97502	0.375725	0.323794	0.23416
ic Smin1	0.975436	0.976052	0.972169	0.234368	0.195531	0.112376
ic Smin2	0.977688	0.977258	0.971466	0.288577	0.193234	0.0671439
ic SimGIC	0.949716	0.954958	0.960614	0.1746	0.167623	0.111008
ic SimGIC2	0.962066	0.961683	0.955723	0.171427	0.136096	0.0584342
ic2 Smin1	0.98181	0.981734	0.97853	0.249223	0.221623	0.123308
ic2 Smin2	0.98278	0.981705	0.977495	0.278369	0.191033	0.0524268
ic2 SimGIC	0.964922	0.967886	0.97021	0.198228	0.188765	0.11921
ic2 SimGIC2	0.972171	0.971502	0.966844	0.194692	0.159666	0.0672787
US Jacc	0.974947	0.974274	0.968675	0.28146	0.188827	0.0758462
GC Jacc	0.941912	0.969262	0.972012	0.228674	0.212767	0.15441
Resnik A	0.906942	0.805949	0.752291	0	0	2.2e-05
Resnik B	0.950546	0.939796	0.920283	0.874709	0.855534	0.703957
Resnik C	0.809664	0.805933	0.637361	0	0	2.2e-05
Resnik D	0.876829	0.805945	0.79161	0.434395	0.335578	0.351801
Resnik E	0.956934	0.94919	0.930658	0.0368468	0.0694156	0.0740052
Resnik F	0.950603	0.919003	0.92652	0.0426097	0.0548185	0.0261232
Lin A	0.75581	0.832841	0.874427	0	0	2.2e-05
Lin B	0.967228	0.96979	0.959664	0.979621	0.956114	0.785692
Lin C	0.747994	0.759901	0.64214	0	0	2.2e-05
Lin D	0.799092	0.917223	0.964051	0.470497	0.428579	0.373209
Lin E	0.928405	0.978694	0.976712	0.114424	0.120447	0.0820803
Lin F	0.841087	0.974604	0.972172	0.0983443	0.102325	0.0597548
AJacc A	0.755218	0.773256	0.887491	0	0.0151131	0.0213776
AJacc B	0.92631	0.943188	0.934225	1	1	0.791647
AJacc C	0.743558	0.745524	0.625633	0	0	2.2e-05
AJacc D	0.782145	0.849141	0.911843	0.467226	0.42017	0.354027
AJacc E	0.863779	0.951076	0.948885	0.101432	0.131951	0.0762129
AJacc F	0.810743	0.9414	0.943173	0.0917892	0.119785	0.0709182
