## Supplementary File 3 for "Novel Comparison of Evaluation Metrics for Gene Ontology Classifiers Reveals Drastic Performance Differences": uniprot.1000.fps.signal.tab

uniprot.1000.genego.naive800	uniprot.1000.genego.smallgo800	uniprot.1000.genego.randgo800
US_AUCROC	0.99593962868492	1	1
GC_AUCROC	1	1	1
TC_AUCROC	0.025132001795274	0.025132001795274	0.00959597315741093
US_AUCPR	0.464126845962279	0	0.221253857220657
GC_AUCPR	0.456611244350282	0	0.191196598266226
TC_AUCPR	0.131968696853849	0.14943612480476	0.124867536154704
Fmax	0.375724717668407	0	0.106054512777834
Smin.ic.Smin1	0.234367699126208	0	0.0738371501683716
Smin.ic.Smin2	0.288577115373108	0	0.149541719606441
Smin.ic.SimGIC	0.174600497952422	0	0.0533404723232064
Smin.ic.SimGIC2	0.171427039258497	0	0.0459783214885397
Smin.ic2.Smin1	0.249222530790218	0	0.0801583391104922
Smin.ic2.Smin2	0.2783694014098	0	0.0716800700197218
Smin.ic2.SimGIC	0.19822815847913	0	0.065243594806944
Smin.ic2.SimGIC2	0.194692155835997	0	0.0523794872425204
max_US_Jacc	0.281460359697759	0	0.0576129461082771
max_GC_Jacc	0.228674143708865	0	0.0522010799006896
max_Resnik_score_A	0	0	0
max_Resnik_score_B	0.769665235919333	0.86835138327858	0.87470909862071
max_Resnik_score_C	0	0	0
max_Resnik_score_D	0.362628789716957	0.411103006795945	0.434394714748707
max_Resnik_score_E	0.00722873890525392	0.0368468222466476	0.0317462165750715
max_Resnik_score_F	0	0.0426097405848873	0.00346897221474531
max_Lin_score_A	0	0	0
max_Lin_score_B	0.979620854083448	0.277213732337701	0.638521772899525
max_Lin_score_C	0	0	0
max_Lin_score_D	0.470496690536164	0.115571702940253	0.294231573073081
max_Lin_score_E	0.114424234381002	0	0.0265481032686442
max_Lin_score_F	0.0983443208864697	0	0.0450531384914463
max_AJacc_score_A	0	0	0
max_AJacc_score_B	1	0.633022412879697	0.73379839247329
max_AJacc_score_C	0	0	0
max_AJacc_score_D	0.467225581378185	0.269140242467719	0.318900080064632
max_AJacc_score_E	0.101432458330589	0	0.0121408480186971
max_AJacc_score_F	0.0917891840124448	0	0.0249826482838218
